# Germ-free piglets display variable neuroinflammatory-like perturbations in prefrontal cortical microglia

**DOI:** 10.64898/2026.03.22.713463

**Authors:** Brooke A. Lester, Colin Kelly, Sara N. Henry, Isaac P. Elias, Sophia E. Cevenini, Margaret R. Hendrickson, Taeseo Park, Theodore D. Ashley, Julianna M. Beltz, Julia P. Milner, Alicia M. Pickrell, Paul D. Morton

**Affiliations:** School of Neuroscience, Virginia Polytechnic Institute and State University, Blacksburg, VA 24061 USA; Graduate Program in Translational Biology, Medicine, and Health, Virginia Polytechnic Institute and State University, Roanoke, VA 24016 USA; Department of Pathobiology and Biomedical Sciences, Virginia-Maryland, College of Veterinary Medicine, Virginia Polytechnic Institute and State University, Blacksburg, VA 24061 USA

## Abstract

Communication between gut microbiota and immune cells within the brain is essential for neurotypical development. Specifically, microglia are known to play a key role in regulating and supporting neural progenitor stem cell production during brain development, and are sensitive to changes in the maternal gut microbial composition during perinatal development. Here, we employed a germ-free (GF) porcine paradigm to examine how the absence of the microbiome affects microglial dynamics during a key epoch of brain development. We utilized automated software to evaluate microglial density and morphology across three developmentally significant regions: the ventricular/subventricular zone (VZ/SVZ), the prefrontal subcortical white matter (PFCSWM), and layers II/III of the prefrontal cortex (PFCII-III). We found no significant differences in microglial morphology or density in the VZ/SVZ or PFCSWM. In contrast, the PFCII-III of P16 piglets exhibited an increase in microglia density paired with morphologies indicative of an activated/reactive functional state. Notably, these effects were identified with no overall changes in microglial density in any of the regions assessed. Transcriptomics on RNA isolated from the PFCII-III revealed a significant upregulation of genes related to neuroinflammation, in agreement with a region-specific microglial and immune response in the absence of microbial colonization during postnatal development. Together, these findings build on the limited knowledge available on how microbiota influence brain development in large animal model organisms with high similarities to human brain anatomy and developmental trajectories.

**Significance Statement:** The prefrontal cortex of porcine display unique, ramified microglia which are sensitive to germ-free conditions whereby they display alterations in morphology with a more transcriptionally reactive signature. These findings indicate that microglia are regionally sensitive to stimuli in the periphery, and studies in lissencephalic mammalian models may not be directly correlative to other higher-order species. The neuroanatomical heterogeneity of microglia across species is informative and understudied, but necessary, to draw conclusions on the array of perturbations spanning neurodevelopmental trajectories in health and disease.
