## Extended Data Figure 6-1 for "Germ-free piglets display variable neuroinflammatory-like perturbations in prefrontal cortical microglia"

### Sheet: Sheet1
	ensembl_gene_id	baseMean	log2FoldChange	lfcSE	stat	pvalue	padj	entrezgene_id	external_gene_name
1	ENSSSCG00000000693	181.056	-0.815823	0.217722	-3.74708	0.000178904	0.0468036	102164405	NCAPD2
2	ENSSSCG00000001680	384.21	-0.594711	0.159159	-3.73659	0.000186532	0.0468036	100152696	ABCC10
3	ENSSSCG00000001920	295.557	0.755712	0.180831	4.17912	2.92643e-05	0.0166298	100156534	HCN4
4	ENSSSCG00000001963	103.015	-0.997483	0.257864	-3.86825	0.00010962	0.037069	100152368	EGLN3
5	ENSSSCG00000002697	222.966	0.967368	0.214185	4.51652	6.28656e-06	0.0061043	100738827	NUDT7
7	ENSSSCG00000004221	485.635	0.624367	0.149857	4.16642	3.09422e-05	0.0166298	100158022	HINT3
8	ENSSSCG00000004472	155.11	0.797129	0.214336	3.71906	0.000199966	0.0479488	100156851	IRAK1BP1
9	ENSSSCG00000005109	44.1575	1.59711	0.385868	4.13901	3.48814e-05	0.018122	396697	ESR2
10	ENSSSCG00000006146	456.069	0.590223	0.156385	3.77416	0.000160548	0.0439	100152599	LRRCC1
11	ENSSSCG00000006731	56.4968	-1.94454	0.448644	-4.33426	1.4625e-05	0.0103611	100157401	VTCN1
13	ENSSSCG00000007084	107.854	-1.27522	0.261887	-4.86933	1.11975e-06	0.00218156	100521759	BFSP1
14	ENSSSCG00000007453	83.8875	1.63083	0.354768	4.59689	4.28834e-06	0.00551387	100624872	EYA2
15	ENSSSCG00000008311	525.143	0.62427	0.159753	3.90771	9.31751e-05	0.0337727	100521659	CYP26B1
16	ENSSSCG00000008648	14.6427	-3.57033	0.896946	-3.98054	6.87597e-05	0.0297691	396752	RSAD2
17	ENSSSCG00000008742	524.904	0.627423	0.162768	3.8547	0.000115873	0.037069	100511702	CD38
18	ENSSSCG00000008995	22.8449	-4.25538	0.851793	-4.99579	5.85949e-07	0.00130466	100513994	LRAT
19	ENSSSCG00000009720	14.9412	-3.00857	0.804539	-3.73949	0.000184394	0.0468036	100158037	DDX60
20	ENSSSCG00000010258	462.755	0.94469	0.150084	6.29442	3.08543e-10	2.25511e-06	100153541	AIFM2
21	ENSSSCG00000010506	775.282	-0.77374	0.203248	-3.80688	0.000140733	0.0424729	397416	OPALIN
22	ENSSSCG00000010799	607.853	-0.80308	0.148625	-5.40341	6.53857e-08	0.00016985	100627695	COG7
23	ENSSSCG00000016174	1197.55	-0.898233	0.161639	-5.55703	2.74409e-08	8.55388e-05	397620	FN1
24	ENSSSCG00000017801	41.2359	2.48408	0.557244	4.45781	8.28032e-06	0.00679247	100126201	TRARG1
25	ENSSSCG00000024249	14.7881	-3.55841	0.835897	-4.257	2.07187e-05	0.0140401	100153555	GABRR1
26	ENSSSCG00000027480	548.303	0.738085	0.195062	3.78386	0.000154417	0.0437589	100153665	KLF10
27	ENSSSCG00000029160	236.136	-0.965343	0.206072	-4.6845	2.80646e-06	0.00437415	396648	HSP70.2
29	ENSSSCG00000032416	49.0347	1.68791	0.417602	4.04191	5.30172e-05	0.0236093	397336	RGS1
30	ENSSSCG00000033213	763.381	0.788119	0.174969	4.50434	6.6581e-06	0.0061043	100519080	LYRM7
32	ENSSSCG00000033958	824.508	-0.625539	0.165546	-3.77864	0.000157684	0.043887	396888	RYR3
33	ENSSSCG00000034569	1191.79	-0.644109	0.144143	-4.46855	7.87529e-06	0.00679247	102157525	OBSCN
34	ENSSSCG00000034570	113.174	-1.44793	0.365727	-3.95904	7.52505e-05	0.0308646	110261124	IFI6
36	ENSSSCG00000036984	94.7466	1.26206	0.298738	4.22463	2.39334e-05	0.0155212	100736969	GALR1
37	ENSSSCG00000038086	971.578	0.725207	0.129698	5.59151	2.25099e-08	8.55388e-05	100156927	ECHS1
